# Interactive Multiresolution Visualization of Cellular Network Processes

**DOI:** 10.1101/659367

**Authors:** Oscar O. Ortega, Carlos F. Lopez

**Affiliations:** Chemical and Physical Biology Program, Vanderbilt University, Nashville, Tennessee; Biochemistry Department, Vanderbilt University, Nashville, Tennessee

## Abstract

Computational models of network-driven processes have become a standard to explain cellular systems-level behavior and predict cellular responses to perturbations. Modern models can span a broad range of biochemical reactions and species that, in principle, comprise the complexity of dynamic cellular processes. Visualization plays a central role in the analysis of biochemical network processes to identify patterns that arise from model dynamics and perform model exploratory analysis. However, most existing visualization tools are limited in their capabilities to facilitate mechanism exploration of large, dynamic, and complex models. Here, we present PyViPR, a visualization tool that provides researchers static and dynamic representations of biochemical network processes within a Python-based Literate Programming environment. PyViPR embeds network visualizations on Jupyter notebooks, thus facilitating integration with Python modeling, simulation, and analysis workflows. To present the capabilities of PyViPR, we explore execution mechanisms of extrinsic apoptosis in HeLa cells. We show how community-detection algorithms can identify groups of molecular species that represent key biological regulatory functions and simplify the apoptosis network by placing those groups into interactively collapsible nodes. We then show how dynamic execution of a signal, under different kinetic parameter sets that fit the experimental data equally well, exhibit significantly different signal-execution modes in mitochondrial outer-membrane permeabilization – the point of no return in extrinsic apoptosis execution. Therefore, PyViPR aids the conceptual understanding of dynamic network processes and accelerates hypothesis generation for further testing and validation.
