## Supplementary material for "Interactive Multiresolution Visualization of Cellular Network Processes": Table S4 parameter set 1

L_0	3000
R_0	200
flip_0	100
C8_0	20000
BAR_0	1000
bind_L_R_to_LR_kf	1.4456641377724631e-05
bind_L_R_to_LR_kr	0.032713184541047241
convert_LR_to_DISC_kc	1.0540953533170204e-07
bind_DISC_C8pro_to_DISCC8pro_kf	8.7481213886861833e-05
bind_DISC_C8pro_to_DISCC8pro_kr	0.00012814267131078683
catalyze_DISCC8pro_to_DISC_C8A_kc	0.023707979092427649
bind_C8A_BidU_to_C8ABidU_kf	4.3380063765955184e-06
bind_C8A_BidU_to_C8ABidU_kr	0.0069908212846343989
catalyze_C8ABidU_to_C8A_BidT_kc	6.2132291763247016
bind_DISC_flip_kf	3.7982059479228356e-08
bind_DISC_flip_kr	0.010556135255829723
bind_BAR_C8A_kf	3.4254875202077128e-08
bind_BAR_C8A_kr	1.0042084986356119e-05
Apaf_0	100000
C3_0	10000
C6_0	10000
C9_0	100000
XIAP_0	100000
PARP_0	1000000
equilibrate_SmacC_to_SmacA_kf	1
equilibrate_SmacC_to_SmacA_kr	0.00040268004382561635
equilibrate_CytoCC_to_CytoCA_kf	0.24618242191707607
equilibrate_CytoCC_to_CytoCA_kr	0.00044456762599632979
bind_CytoCA_ApafI_to_CytoCAApafI_kf	2.4104417584334317e-05
bind_CytoCA_ApafI_to_CytoCAApafI_kr	0.00082275969910959167
catalyze_CytoCAApafI_to_CytoCA_ApafA_kc	0.01
convert_ApafA_C9_to_Apop_kf	2.8969255777968404e-07
convert_ApafA_C9_to_Apop_kr	7.4843890006548564e-05
bind_Apop_C3pro_to_ApopC3pro_kf	6.3587032906240082e-11
bind_Apop_C3pro_to_ApopC3pro_kr	4.7527386971282655e-05
catalyze_ApopC3pro_to_Apop_C3A_kc	25.503047480449773
bind_Apop_XIAP_kf	0.00017506509956891257
bind_Apop_XIAP_kr	0.00020666034658847342
bind_SmacA_XIAP_kf	1.8301720983498008e-06
bind_SmacA_XIAP_kr	3.0004656031896456e-05
bind_C8A_C3pro_to_C8AC3pro_kf	8.8141001627448625e-06
bind_C8A_C3pro_to_C8AC3pro_kr	0.00038859820412460403
catalyze_C8AC3pro_to_C8A_C3A_kc	0.7806854265224451
bind_XIAP_C3A_to_XIAPC3A_kf	0.00020000000000000004
bind_XIAP_C3A_to_XIAPC3A_kr	0.10000000000000001
catalyze_XIAPC3A_to_XIAP_C3ub_kc	0.053600225211585889
bind_C3A_PARPU_to_C3APARPU_kf	8.2300573997854735e-05
bind_C3A_PARPU_to_C3APARPU_kr	0.050910983398588815
catalyze_C3APARPU_to_C3A_PARPC_kc	0.27572532473856781
bind_C3A_C6pro_to_C3AC6pro_kf	4.4693025860250275e-05
bind_C3A_C6pro_to_C3AC6pro_kr	4.8736155110410995e-05
catalyze_C3AC6pro_to_C3A_C6A_kc	4.7954678818435896
bind_C6A_C8pro_to_C6AC8pro_kf	4.1502791621473785e-09
bind_C6A_C8pro_to_C6AC8pro_kr	0.10000000000000001
catalyze_C6AC8pro_to_C6A_C8A_kc	45.876044878413587
Bid_0	40000
BclxL_0	20000
Mcl1_0	20000
Bcl2_0	20000
Bad_0	1000
Noxa_0	1000
CytoC_0	500000
Smac_0	100000
Bax_0	80000
Bak_0	20000
equilibrate_BidT_to_BidM_kf	2.6629654554218005
equilibrate_BidT_to_BidM_kr	0.020037709988677724
bind_BidM_BaxC_to_BidMBaxC_kf	1.0000000000000001e-05
bind_BidM_BaxC_to_BidMBaxC_kr	0.00072768630814939918
catalyze_BidMBaxC_to_BidM_BaxM_kc	0.41829057691305899
bind_BidM_BaxM_to_BidMBaxM_kf	1.0581133199295981e-09
bind_BidM_BaxM_to_BidMBaxM_kr	0.10000000000000001
catalyze_BidMBaxM_to_BidM_BaxA_kc	12.883550796347862
bind_BidM_BakM_to_BidMBakM_kf	6.6742655088569309e-08
bind_BidM_BakM_to_BidMBakM_kr	0.0048835399629584839
catalyze_BidMBakM_to_BidM_BakA_kc	0.31513908860716772
bind_BaxA_BaxM_to_BaxABaxM_kf	4.8041218182324026e-06
bind_BaxA_BaxM_to_BaxABaxM_kr	0.013788110868598095
catalyze_BaxABaxM_to_BaxA_BaxA_kc	17.278164175234259
bind_BakA_BakM_to_BakABakM_kf	1.9746309193966475e-08
bind_BakA_BakM_to_BakABakM_kr	0.00010557132791921954
catalyze_BakABakM_to_BakA_BakA_kc	0.26645841758670102
bind_BidM_Bcl2M_kf	7.7504089545128696e-06
bind_BidM_Bcl2M_kr	0.0028790417818552903
bind_BidM_BclxLM_kf	1.3291110280275126e-05
bind_BidM_BclxLM_kr	0.0059776178472833296
bind_BidM_Mcl1M_kf	9.5058375477709703e-07
bind_BidM_Mcl1M_kr	0.00067461010813998109
bind_BaxA_Bcl2_kf	1e-08
bind_BaxA_Bcl2_kr	0.059628227348768069
bind_BaxA_BclxLM_kf	2.6191890558030552e-05
bind_BaxA_BclxLM_kr	0.00053835143516466739
bind_BakA_BclxLM_kf	6.6129763032465571e-06
bind_BakA_BclxLM_kr	0.0091942690228304907
bind_BakA_Mcl1M_kf	1.9061803687816617e-05
bind_BakA_Mcl1M_kr	0.004721922259297062
bind_BadM_Bcl2_kf	2.3880993086510468e-07
bind_BadM_Bcl2_kr	1.0999661241482019
bind_BadM_BclxLM_kf	2.748274245131164e-06
bind_BadM_BclxLM_kr	0.0082038020842366503
bind_NoxaM_Mcl1M_kf	1.5051375422849824e-05
bind_NoxaM_Mcl1M_kr	0.38103496915119328
assemble_pore_sequential_Bax_2_kf	0.020408159999999988
assemble_pore_sequential_Bax_2_kr	0.099999994663827724
assemble_pore_sequential_Bax_3_kf	0.00078286359328108188
assemble_pore_sequential_Bax_3_kr	0.025643926247749752
assemble_pore_sequential_Bax_4_kf	0.0018246456757356944
assemble_pore_sequential_Bax_4_kr	0.0010088562921355283
assemble_pore_sequential_Bak_2_kf	1.639769070237498e-05
assemble_pore_sequential_Bak_2_kr	0.00027179928248292115
assemble_pore_sequential_Bak_3_kf	1.930360199545732e-05
assemble_pore_sequential_Bak_3_kr	1.0000000000000001e-05
assemble_pore_sequential_Bak_4_kf	9.2319893546606181e-05
assemble_pore_sequential_Bak_4_kr	0.01660913936920648
pore_transport_complex_BaxA_4_CytoCM_kf	8.5442367956279259e-06
pore_transport_complex_BaxA_4_CytoCM_kr	0.00098296281944254354
pore_transport_dissociate_BaxA_4_CytoCC_kc	8.1051293796979493
pore_transport_complex_BaxA_4_SmacM_kf	0.0028571429999999986
pore_transport_complex_BaxA_4_SmacM_kr	0.072269060531988769
pore_transport_dissociate_BaxA_4_SmacC_kc	249.64820747429661
pore_transport_complex_BakA_4_CytoCM_kf	4.3056977014615494e-05
pore_transport_complex_BakA_4_CytoCM_kr	0.00060154143209172224
pore_transport_dissociate_BakA_4_CytoCC_kc	0.64361351351033647
pore_transport_complex_BakA_4_SmacM_kf	2.8580595729032768e-07
pore_transport_complex_BakA_4_SmacM_kr	2.9983405008558291e-05
pore_transport_dissociate_BakA_4_SmacC_kc	7.7058959404899738
