## Supplementary material for "Interactive Multiresolution Visualization of Cellular Network Processes": Table S4 parameter set 2

L_0	3000
R_0	200
flip_0	100
C8_0	20000
BAR_0	1000
bind_L_R_to_LR_kf	5.1549495671919655e-08
bind_L_R_to_LR_kr	0.0026112579548373802
convert_LR_to_DISC_kc	0.001
bind_DISC_C8pro_to_DISCC8pro_kf	1.7679739419921047e-08
bind_DISC_C8pro_to_DISCC8pro_kr	4.7456504472112007e-05
catalyze_DISCC8pro_to_DISC_C8A_kc	3.3809913397392832
bind_C8A_BidU_to_C8ABidU_kf	1.6374318072434318e-06
bind_C8A_BidU_to_C8ABidU_kr	1.0061478339579722e-05
catalyze_C8ABidU_to_C8A_BidT_kc	0.034170559878932923
bind_DISC_flip_kf	2.9685514732061343e-08
bind_DISC_flip_kr	0.0091574577106045742
bind_BAR_C8A_kf	1.0018383744481071e-08
bind_BAR_C8A_kr	0.00012232655908331816
Apaf_0	100000
C3_0	10000
C6_0	10000
C9_0	100000
XIAP_0	100000
PARP_0	1000000
equilibrate_SmacC_to_SmacA_kf	0.83842828392250668
equilibrate_SmacC_to_SmacA_kr	0.57228486569917825
equilibrate_CytoCC_to_CytoCA_kf	0.0035712157531471041
equilibrate_CytoCC_to_CytoCA_kr	0.025017962423403435
bind_CytoCA_ApafI_to_CytoCAApafI_kf	1.7053436739469614e-07
bind_CytoCA_ApafI_to_CytoCAApafI_kr	0.0040268607038344275
catalyze_CytoCAApafI_to_CytoCA_ApafA_kc	0.44601684398981395
convert_ApafA_C9_to_Apop_kf	4.9783617832205766e-08
convert_ApafA_C9_to_Apop_kr	0.096372779268586797
bind_Apop_C3pro_to_ApopC3pro_kf	2.7435296583261391e-10
bind_Apop_C3pro_to_ApopC3pro_kr	0.023693134733823448
catalyze_ApopC3pro_to_Apop_C3A_kc	0.08670264123490852
bind_Apop_XIAP_kf	2.1058179717753062e-07
bind_Apop_XIAP_kr	0.0051248753656998412
bind_SmacA_XIAP_kf	0.00040909461894014136
bind_SmacA_XIAP_kr	1.0000000000000001e-05
bind_C8A_C3pro_to_C8AC3pro_kf	2.1405191986695327e-07
bind_C8A_C3pro_to_C8AC3pro_kr	0.099998700342166458
catalyze_C8AC3pro_to_C8A_C3A_kc	0.17416511132543588
bind_XIAP_C3A_to_XIAPC3A_kf	2.380313709776874e-07
bind_XIAP_C3A_to_XIAPC3A_kr	0.007072957038387776
catalyze_XIAPC3A_to_XIAP_C3ub_kc	0.097345996708372642
bind_C3A_PARPU_to_C3APARPU_kf	7.0280363133866945e-06
bind_C3A_PARPU_to_C3APARPU_kr	0.35277816844293569
catalyze_C3APARPU_to_C3A_PARPC_kc	2.0331137689334802
bind_C3A_C6pro_to_C3AC6pro_kf	8.8310240733185786e-06
bind_C3A_C6pro_to_C3AC6pro_kr	0.00016906295213026115
catalyze_C3AC6pro_to_C3A_C6A_kc	12.315494332718371
bind_C6A_C8pro_to_C6AC8pro_kf	6.8309484651872315e-09
bind_C6A_C8pro_to_C6AC8pro_kr	0.0033178601559037957
catalyze_C6AC8pro_to_C6A_C8A_kc	0.23258490813244212
Bid_0	40000
BclxL_0	20000
Mcl1_0	20000
Bcl2_0	20000
Bad_0	1000
Noxa_0	1000
CytoC_0	500000
Smac_0	100000
Bax_0	80000
Bak_0	20000
equilibrate_BidT_to_BidM_kf	0.0066259083279515017
equilibrate_BidT_to_BidM_kr	0.00021087313536162521
bind_BidM_BaxC_to_BidMBaxC_kf	1.8793306255528865e-06
bind_BidM_BaxC_to_BidMBaxC_kr	0.0059472575258414963
catalyze_BidMBaxC_to_BidM_BaxM_kc	15.664819005227924
bind_BidM_BaxM_to_BidMBaxM_kf	2.9576462010139863e-06
bind_BidM_BaxM_to_BidMBaxM_kr	0.0038202053003664571
catalyze_BidMBaxM_to_BidM_BaxA_kc	0.83809665794331656
bind_BidM_BakM_to_BidMBakM_kf	3.0742804402570196e-06
bind_BidM_BakM_to_BidMBakM_kr	0.0073335861188502738
catalyze_BidMBakM_to_BidM_BakA_kc	0.022804981929368206
bind_BaxA_BaxM_to_BaxABaxM_kf	4.4189019381612431e-06
bind_BaxA_BaxM_to_BaxABaxM_kr	0.001102107164240412
catalyze_BaxABaxM_to_BaxA_BaxA_kc	94.384960087491919
bind_BakA_BakM_to_BakABakM_kf	5.4473957808420847e-07
bind_BakA_BakM_to_BakABakM_kr	0.010605218738792157
catalyze_BakABakM_to_BakA_BakA_kc	0.041048713118159164
bind_BidM_Bcl2M_kf	4.7233865326169617e-07
bind_BidM_Bcl2M_kr	0.00066181648686015264
bind_BidM_BclxLM_kf	4.4067903748435917e-07
bind_BidM_BclxLM_kr	0.0001841076975700682
bind_BidM_Mcl1M_kf	8.0062015864708114e-05
bind_BidM_Mcl1M_kr	0.0001006928229715636
bind_BaxA_Bcl2_kf	1.0054563543479411e-07
bind_BaxA_Bcl2_kr	0.025193267358721742
bind_BaxA_BclxLM_kf	1.6244297571959551e-05
bind_BaxA_BclxLM_kr	0.0033420961226361622
bind_BakA_BclxLM_kf	2.013945377600153e-06
bind_BakA_BclxLM_kr	0.38690708280204128
bind_BakA_Mcl1M_kf	8.0142321956444078e-08
bind_BakA_Mcl1M_kr	0.0056314151014371172
bind_BadM_Bcl2_kf	9.6014518696983889e-05
bind_BadM_Bcl2_kr	0.18887802636422937
bind_BadM_BclxLM_kf	1.0684086464387402e-06
bind_BadM_BclxLM_kr	0.071238196196770853
bind_NoxaM_Mcl1M_kf	1e-08
bind_NoxaM_Mcl1M_kr	0.026351770662145453
assemble_pore_sequential_Bax_2_kf	0.00030026588753240903
assemble_pore_sequential_Bax_2_kr	0.0012273078060510614
assemble_pore_sequential_Bax_3_kf	0.0025999937290364407
assemble_pore_sequential_Bax_3_kr	0.099857590792957973
assemble_pore_sequential_Bax_4_kf	0.020408159999999988
assemble_pore_sequential_Bax_4_kr	1.4400811539245348e-05
assemble_pore_sequential_Bak_2_kf	7.4285102205103983e-05
assemble_pore_sequential_Bak_2_kr	0.00029465045160124813
assemble_pore_sequential_Bak_3_kf	0.0081786814367678321
assemble_pore_sequential_Bak_3_kr	8.2637920067005427e-05
assemble_pore_sequential_Bak_4_kf	0.0028462746647126506
assemble_pore_sequential_Bak_4_kr	0.00014242211170499992
pore_transport_complex_BaxA_4_CytoCM_kf	0.00019542327675764928
pore_transport_complex_BaxA_4_CytoCM_kr	0.013172877567385383
pore_transport_dissociate_BaxA_4_CytoCC_kc	3.3772482146138989
pore_transport_complex_BaxA_4_SmacM_kf	2.9346964257722307e-05
pore_transport_complex_BaxA_4_SmacM_kr	0.00098436284133467892
pore_transport_dissociate_BaxA_4_SmacC_kc	1.5355056842597323
pore_transport_complex_BakA_4_CytoCM_kf	0.0015734283439623705
pore_transport_complex_BakA_4_CytoCM_kr	0.00079705347870734572
pore_transport_dissociate_BakA_4_CytoCC_kc	0.26312948670278941
pore_transport_complex_BakA_4_SmacM_kf	1.5764591196628687e-05
pore_transport_complex_BakA_4_SmacM_kr	0.0012843659249089372
pore_transport_dissociate_BakA_4_SmacC_kc	362.32312449159735
